# Trpv4 links environmental temperature to testicular differentiation in hermaphroditic ricefield eel

**DOI:** 10.1101/2025.06.09.658756

**Authors:** Yang Zhi, Luo Tingting, Zhang Yimin, Sun Yuhua

## Abstract

The ricefield eel (*Monopterus albus*), an economically important aquaculture species in China, is a freshwater teleost fish that exhibits protogynous hermaphroditism. Although progress has been made in understanding the sex determination and differentiation of this species, the underlying mechanisms remain unclear. Here we show that warm temperature promotes gonadal transformation by up–regulating testicular differentiation genes such as *dmrt1/sox9a* in ovaries. Trpv4, a Ca^2+^–permeable cation channel expressed in gonadal somatic cells, is highly sensitive to ambient temperature and links environmental temperature to testicular differentiation in ricefield eel. In female fish reared at cool temperature, injection of Trpv4 agonist into the ovaries leads to a significant up–regulation of male pathway genes, and in female fish exposed to warm temperature, Trpv4 inhibition or *trpv4* siRNA knockdown suppresses warm temperature–induced male gene expression. pStat3 signaling is downstream of Trpv4 and transduces Trpv4–controlled calcium signaling into the sex determination cascades. Inhibition of pStat3 activity prevents the up–regulation of testicular differentiation genes by warm temperature treatment and ovarian injection of Trpv4 agonist, whereas activation of pStat3 is sufficient to induce the expression of male genes, in the presence of Trpv4 antagonist. pStat3 binds and activates *jmjd3/kdm6b*, an activator of the *dmrt1* gene. Consistently, ovarian injection of Kdm6b inhibitor blocks the up–regulation of testicular differentiation genes by warm temperature exposure. We propose that environmental factors, such as temperature, promote gonadal transformation of ricefield eel by inducing the expression of male pathway genes in ovaries via the Trpv4–pStat3–Kdm6b–*dmrt1* axis. Our results provide new insights into the molecular mechanism underlying natural sex change of ricefield eel, which will be useful for sex control in aquaculture.

**Highlights:**

- Warm temperature promotes gonadal transformation of ricefield eel
- Trpv4 links environmental temperature and the sex determination pathway
- pStat3 is downstream of Trpv4-controlled calcium signaling
- pStat3 binds and activates *kdm6b/jmjd3*
