## Supplementary material for "Trpv4 links environmental temperature to testicular differentiation in hermaphroditic ricefield eel": table s1-2

### Sheet: Table S1
Table S1 Primers used in this study
Primer	Accession number	Sequence (5'-3')	Product (bp)
β-actin-qF	XM_020621264.1	GTATTGTGACCAACTGGGATG	120
β-actin-qR		CTTTGGGGTTCAGAGGAGC
trpc4-qF	XM_020620454.1	ACCTCGGAGCTGTGGAAAAG	103
trpc4-qR		CCAAGAGGGTCGATGCAGTT
trpv4-qF	XM_020594282.1	ATGGCTCACCGTCAACTCAG	94
trpv4-qR		ATGCGTAGGTTCTGTCTGCC
trpv6-qF	XM_020617592.1	CTCTGCGTCCACTAACAT	237
trpv6-qR		GTAGCCACATCACCACCA
trpm3-qF	XM_020594295.1	TGGGCTACCTGATGTTGTT	95
trpm3-qR		GGTGAAGATGTAAGCGATG
trpm5-qF	XM_020608819.1	CGTTTCTTACTTCGCCGCTG	163
trpm5-qR		GCATTATCTCGGGGACTGCA
trpm7-qR	XM_020619931.1	CTGAAGCAGGCAAAATAAG	101
trpm7-qR		ACCAAAGCCAGTAAAGAAG
clk2-qF	XM_020617543.1	GGAATGAGTGCTCCAAGGCT	161
clk2-qR		ATGCAGGGCAGATGGAAGAC
clk4-qF	XM_020624486.1	ATGGTAGACTACAAGCGCCG	149
clk4-qR		TTAATGGGGCTCTCTGCAGC
foxl2-qF	XM_020586693.1	ACAACTCTTGGTCGCTAGGC	97
foxl2-qR		AACCCCTTCACGTTCACTGG
cyp19a1a-qF	XM_020605765.1	TCCTCCACACAGACTCACCT	187
cyp19a1a-qR		CCGGTTTAAGCAGCACACAC
sox9a-qF	XM_020622629.1	CAGCAGCAGCACTCTCTGAC	124
sox9a-qR		AGCCCTGTTGTTCGCTGAAG
dmrt1-qF	XM_020585921.1	CCTACCTCTGTCCCCCTCAA	176
dmrt1-qR		CCGCCATGACTCTCTGTCTC
gsdf-qF	KT246484.1	AACACCGTGCAGTGTCCATC	87
gsdf-qR		CTGGGAGGTGGATTGGCAAC
amh-qF	KF770790.1	CTCCTGCACTGTTGGCAGAG	94
amh-qR		GCACTGCGATCCACTTCCTC
kdm6b-qF	XM_020620489.1	GGTTTGAGTGGAACGAAGTA	129
kdm6b-qR		GCAGCAGGCAGTGTTTTAT
jarid2-qF	XM_020597488.1	TTGGATGGGAGCAATGAG	88
jarid2-qR		GCTGTGACTGGGCGAACT
trpv4-SP6-F	XM_020594282.1	ATTTAGGTGACACTATAGAAGCGTTTCTAGCCATTTCCTATCGT	475
trpv4-T7-R		TAATACGACTCACTATAGGGAGACATTATCTGCTCCTAATCGAACC
kdm6b-SP6-F	XM_020620489.1	ATTTAGGTGACACTATAGAAGCGGATCAGGAAACCAACAAACG	425
kdm6b-T7-R		TAATACGACTCACTATAGGGAGACAGGCTGGAAGTGGCTGTAAGG

### Sheet: Table S2
Table S2 siRNA sequences used in vivo experiments
Name	Sequence (5'-3')
trpv4-siRNA-729	Sense: GCCUCAGAGAGUUCAUAA/dT//dT/
	Antisense: UUUAUGAACUCUCUGAGGC/dT//dT/
trpv4-siRNA-635	Sense: GGUAAGACCUGUCUGCCUA/dT//dT/
	Antisense: UAGGCAGACAGGUCUUACC/dT//dT/
trpv4-siRNA-252	Sence: GACAGAACCUACGCAUGAA/dT//dT/
	Antisense: UUCAUGCGUAGGUUCUGUC/dT//dT/
Negative control	Sense: UUCUCCGAACGUGUCACGU/dT//dT/
	Antisence: ACGUGACACGUUCGGAGAA/dT//dT/
